# *Pgbd5* impacts neuronal differentiation and double strand breaks signaling in the developing cortex

**DOI:** 10.1101/2023.05.09.539730

**Authors:** Alessandro Simi, Federico Ansaloni, Luca Spagnoletti, Damiano Mangoni, Pierre Lau, Diego Vozzi, Luca Pandolfini, Devid Damiani, Remo Sanges, Stefano Gustincich

## Abstract

Transposable Element Derived 5 (*Pgbd5*) is an evolutionary conserved gene encoding an endonuclease predominantly expressed in the nervous system and known to drive oncogenic DNA rearrangements in childhood solid tumors. However, its physiological role in brain development has remained poorly understood.

Here we show that Pgbd5 is required for proper neuronal differentiation and radial migration during mouse corticogenesis. *In vivo* knockdown of Pgbd5 impairs neurogenesis and cortical layering without affecting cell viability. Transcriptomics analysis reveal upregulation of cell cycle-related genes and downregulation of genes involved in mitochondrial oxidative metabolism, ribosomal function and neuronal differentiation, including markers of neocortical layer identity. Mechanistically, Pgbd5 depletion leads to a reduction of visible endogenous DNA double-strand breaks (DSBs) in neural progenitors, supporting a role in genome plasticity during cortical development. Ultra-deep whole genome sequencing at E14.5 shows no evidence of Pgbd5-dependent somatic rearrangements.

Together, our findings identify Pgbd5 as a domesticated transposase essential for neurogenesis.
