## Supplemental Table 2 for "*Pgbd5* impacts neuronal differentiation and double strand breaks signaling in the developing cortex"

### Sheet: GO - Downreg genes
term_id	term_name	intersection_size	query_size	term_size	effective_domain_size	p.adj	Gene.name	type	type2	type3
GO:0002181	cytoplasmic translation	86	2891	134	11358	1.28236e-16	Eif2s2,Rplp0,Rps2,Rpl13,Rps8,Rpl6,Rpl18a,Rpl8,Rpsa,Rpl7a,Rpl15,Rps19,Rps5,Rpl18,Eif3i,Rps7,Rps3,Fau,Rpl36,Rps18,Rpl17,Ybx1,Rps4x,Eif3m,Rpl7,Rps16,Eif4a1,Rpl5,Rps9,Eif2b3,Rpl28,Rpl4,Rplp2,Rpl12,Rps15,Rpl41,Rpl14,Rpl9,Rpl11,Denr,Rps26,Rplp1,Ftsj1,Rps14,Pabpc1,Rpl27,Rpl23,Rpl9-ps6,Rpl21,Rps23,Rpl27a,Mcts1,Rps20,Zc3h15,Rps27a,Rps6,Eif2b1,Rpl3,Cnbp,Rps12,Rwdd1,Rpl31,Cpeb4,Rpl19,Eif4a2,Rps15a,Rps11,Eif…	GO:BP	shPgbd5 vs shCTRL	Down
GO:0006412	translation	201	2891	463	11358	3.54856e-13	Mpv17l2,Eif2s2,Rplp0,Polr2g,Pum3,Rps2,Rpl13,Mapk3,Elavl4,Eef1a1,Mrps24,Rps8,Mrpl38,Rpl6,Mrpl34,Rpl18a,Npm1,Rpl8,Rpsa,Mrpl36,Rpl7a,Rpl15,Mrps12,Gatc,Rps19,Rack1,Rps5,Rpl18,Eif3i,Mrpl23,Rps7,Eif3g,Enc1,Bzw2,Rps3,Fau,Eif5a,Rpl36,Mrps21,Rps18,Rpl17,Paip2,Gapdh,Ybx1,Mrpl12,Rps4x,Gtdc1,Eif3m,Rpl7,Mrpl28,Rps16,Dap3,Eif4a1,Eif3f,Mrpl21,Eef1g,Coa3,Saysd1,Rpl5,Mrps33,Eif3h,Rps9,Mrps15,Eif2b3,Rnf25,Rpl28,Rp…	GO:BP	shPgbd5 vs shCTRL	Down
GO:0033108	mitochondrial respiratory chain compl. assemb.	60	2891	96	11358	8.43983e-10	Oma1,Ndufs8,Ndufa8,Tmem70,Sdhaf2,Ndufb10,Tmem223,Ndufs7,Ndufaf7,Ndufc2,Chchd4,Cox7a2l,Coa3,Ndufs3,Uqcrc1,Cox14,Lyrm7,Ndufaf5,Ndufaf6,Cox18,Sdhaf4,Ndufs6,mt-Nd4,Atpaf2,mt-Nd2,Dmac1,Ndufaf2,Ndufb8,Ndufb7,Ndufa13,Ndufa10,Lyrm2,mt-Nd1,Ndufs5,Surf1,Ndufb11,Rab5if,Smim20,Ndufaf3,Timm21,Uqcc2,Ndufaf8,Ndufc1,Tmem126a,Cox7a2,Ndufb3,Immp2l,Higd2a,Fmc1,Ndufb6,Ndufa2,Cox19,Chchd7,Ndufb4,Bcs1l,Tfam,Ndufaf4,Nu…	GO:BP	shPgbd5 vs shCTRL	Down
GO:0006119	oxidative phosphorylation	62	2891	102	11358	1.99498e-09	Myc,Park7,Bid,Ndufs8,Ndufa8,Stoml2,Cox5a,Sdhaf2,Ndufb10,Ndufs7,Ndufc2,Ndufv1,mt-Cytb,Cox7a2l,Sdhb,Uqcrq,Cyc1,mt-Co1,Ndufs3,Uqcrc1,Dguok,Mtch2,Sdhc,Ndufs6,Snca,mt-Nd4,Fxn,mt-Nd2,Rhoa,Ndufv2,Ndufb8,Ndufb7,Ndufa12,Ndufa13,Ppif,Cox4i1,Ndufa10,mt-Nd1,Uqcr11,Coq7,Ndufs5,Uqcrc2,Uqcr10,Ndufb11,Dld,Uqcrh,Uqcc2,Cox6a1,Uqcrfs1,Ndufc1,Ndufa7,Cox7a2,Ndufv3,Ndufb3,Ndufb6,Sdhd,Shmt2,Ndufa2,Ndufb4,Macroh2a1,Nduf…	GO:BP	shPgbd5 vs shCTRL	Down
GO:0009060	aerobic respiration	74	2891	138	11358	5.90157e-08	Myc,Mdh2,Park7,Bid,Ndufs8,Ndufa8,Stoml2,Cox5a,Sdhaf2,Ndufb10,Idh3g,Ndufs7,Ndufc2,Ndufv1,mt-Cytb,Cox7a2l,Sdhb,Uqcrq,Cyc1,mt-Co1,Ndufs3,Idh3a,Uqcrc1,Dguok,Mtch2,Fh1,Sdhc,Ndufs6,Snca,mt-Nd4,Fxn,mt-Nd2,Rhoa,Idh3b,Ndufv2,Suclg1,Mtfr1l,Ndufb8,Ndufb7,Ndufa12,Ndufa13,Ppif,Cox4i1,Cat,Ndufa10,mt-Nd1,Uqcr11,Coq7,Ndp,Ndufs5,Uqcrc2,Uqcr10,Ndufb11,Dld,Uqcrh,Uqcc2,Mdh1,Cox6a1,Uqcrfs1,Ndufc1,Ndufa7,Cox7a2,Ndufv3…	GO:BP	shPgbd5 vs shCTRL	Down
GO:0045333	cellular respiration	84	2891	165	11358	7.7261e-08	Cisd1,Myc,Mdh2,Park7,Bid,Ndufs8,Ndufa8,Stoml2,Cox5a,Sdhaf2,Ndufb10,Idh3g,Ndufs7,Ndufc2,Ndufv1,mt-Cytb,Chchd4,Cox7a2l,Sdhb,Uqcrq,Cyc1,mt-Co1,Ndufs3,Idh3a,Uqcrc1,Dguok,Mtch2,Fh1,Sdhc,Sdhaf4,Ndufs6,Snca,mt-Nd4,Fxn,mt-Nd2,Rhoa,Idh3b,Ndufv2,Suclg1,Mtfr1l,Ndufb8,Ndufb7,Ndufa12,Ndufa13,Ppif,Cox4i1,Cat,Ndufa10,mt-Nd1,Uqcr11,Coq7,Ndp,Ndufs5,Uqcrc2,Uqcr10,Ndufb11,Dld,Etfrf1,Prelid1,Plec,Uqcrh,Uqcc2,Etfa,Md…	GO:BP	shPgbd5 vs shCTRL	Down
GO:0007005	mitochondrion organization	144	2891	339	11358	1.52649e-07	Dynlt1b,Dynlt1f,Slc25a5,Myc,Hk2,Nptx1,Rab3a,Park7,Slc25a4,Bid,Cntnap2,Tomm22,Oma1,Chchd6,Ndufs8,Ndufa8,Cdk5,Tmem70,Cd24a,Stoml2,Sdhaf2,Ndufb10,Fam162a,Timm13,Tmem223,Ndufs7,Ndufaf7,Ndufc2,Mllt11,Chchd2,Timm9,Rala,Bad,Dctn6,Slc25a36,Timm10,Chchd4,Ptcd2,Cox7a2l,Dap3,Coa3,Chchd3,Ndufs3,Uqcrc1,Cox14,Mtch2,Lyrm7,Ndufaf5,Marcks,Mpv17,Ndufaf6,Cox18,Fis1,Micos13,Atg3,Sdhaf4,Ndufs6,Snca,mt-Nd4,Mtx2,Fxn,At…	GO:BP	shPgbd5 vs shCTRL	Down
GO:0042775	mitochondrial ATP synthesis coupled electron transp.	37	2891	54	11358	1.71297e-06	Park7,Bid,Ndufs8,Cox5a,Sdhaf2,Ndufs7,Ndufv1,mt-Cytb,Sdhb,Uqcrq,Cyc1,mt-Co1,Ndufs3,Uqcrc1,Dguok,Mtch2,Sdhc,Ndufs6,Snca,mt-Nd4,mt-Nd2,Ndufv2,Cox4i1,Ndufa10,mt-Nd1,Uqcr11,Coq7,Uqcrc2,Uqcr10,Dld,Uqcrh,Cox6a1,Uqcrfs1,Ndufa7,Ndufv3,Ndufb6,Sdhd	GO:BP	shPgbd5 vs shCTRL	Down
GO:0042773	ATP synthesis coupled electron transport	37	2891	55	11358	3.95307e-06	Park7,Bid,Ndufs8,Cox5a,Sdhaf2,Ndufs7,Ndufv1,mt-Cytb,Sdhb,Uqcrq,Cyc1,mt-Co1,Ndufs3,Uqcrc1,Dguok,Mtch2,Sdhc,Ndufs6,Snca,mt-Nd4,mt-Nd2,Ndufv2,Cox4i1,Ndufa10,mt-Nd1,Uqcr11,Coq7,Uqcrc2,Uqcr10,Dld,Uqcrh,Cox6a1,Uqcrfs1,Ndufa7,Ndufv3,Ndufb6,Sdhd	GO:BP	shPgbd5 vs shCTRL	Down
GO:0032543	mitochondrial translation	60	2891	114	11358	2.15576e-05	Mpv17l2,Mrps24,Mrpl38,Mrpl34,Mrpl36,Mrps12,Gatc,Mrpl23,Mrps21,Mrpl12,Mrpl28,Dap3,Mrpl21,Coa3,Mrps33,Mrps15,Mrpl14,Mrpl57,Mrpl40,Mrpl4,Mrpl15,Mtg1,Mrps26,Mrpl11,Mrps17,Mrps28,Mrpl58,Mrpl22,Mrpl41,Mrpl20,Rmnd1,Mrpl27,Uqcc2,Mrpl32,Mrpl17,Mrps16,Mrpl51,Aurkaip1,Mrps7,Mettl8,Mrps14,Mrpl2,Mrpl18,Fastkd2,Mrpl42,Chchd1,Mrpl47,Mrpl55,Mrpl16,Mrpl9,Rars2,Shmt2,Mrps34,Mrpl52,Qrsl1,Tufm,Trmt10c,Mrpl13,Tsfm,Mr…	GO:BP	shPgbd5 vs shCTRL	Down
GO:0022904	respiratory electron transport chain	41	2891	67	11358	3.11815e-05	Park7,Bid,Ndufs8,Cox5a,Sdhaf2,Ndufs7,Ndufv1,mt-Cytb,Sdhb,Uqcrq,Cyc1,mt-Co1,Ndufs3,Uqcrc1,Dguok,Mtch2,Sdhc,Ndufs6,Snca,mt-Nd4,mt-Nd2,Ndufv2,Cox4i1,Ndufa10,mt-Nd1,Uqcr11,Coq7,Uqcrc2,Uqcr10,Dld,Etfrf1,Plec,Uqcrh,Etfa,Cox6a1,Uqcrfs1,Ndufa7,Ndufv3,Immp2l,Ndufb6,Sdhd	GO:BP	shPgbd5 vs shCTRL	Down
GO:0010257	NADH dehydrogenase complex assembly	34	2891	51	11358	3.37911e-05	Ndufs8,Ndufa8,Ndufb10,Ndufs7,Ndufaf7,Ndufc2,Ndufs3,Ndufaf5,Ndufaf6,Ndufs6,mt-Nd4,mt-Nd2,Dmac1,Ndufaf2,Ndufb8,Ndufb7,Ndufa13,Ndufa10,Lyrm2,mt-Nd1,Ndufs5,Ndufb11,Ndufaf3,Timm21,Ndufaf8,Ndufc1,Tmem126a,Ndufb3,Ndufb6,Ndufa2,Ndufb4,Ndufaf4,Nubpl,Ndufb5	GO:BP	shPgbd5 vs shCTRL	Down
GO:0022900	electron transport chain	42	2891	71	11358	8.5258e-05	Park7,Bid,Ndufs8,Cox5a,Sdhaf2,Ndufs7,Ndufv1,mt-Cytb,Sdhb,Uqcrq,Cyc1,mt-Co1,Ndufs3,Uqcrc1,Dguok,Mtch2,Sdhc,Ndufs6,Snca,mt-Nd4,mt-Nd2,Ndufv2,Cox4i1,Ndufa10,mt-Nd1,Uqcr11,Coq7,Uqcrc2,Uqcr10,Dld,Etfrf1,Plec,Uqcrh,Fdx1,Etfa,Cox6a1,Uqcrfs1,Ndufa7,Ndufv3,Immp2l,Ndufb6,Sdhd	GO:BP	shPgbd5 vs shCTRL	Down
GO:0015986	proton motive force-driven ATP synthesis	32	2891	50	11358	0.000494566	Ndufs8,Ndufa8,Stoml2,Ndufb10,Ndufs7,Ndufc2,Ndufv1,Sdhb,Ndufs3,Sdhc,Ndufs6,mt-Nd4,mt-Nd2,Ndufv2,Ndufb8,Ndufb7,Ndufa12,Ndufa13,Atp5pb,Ndufa10,mt-Nd1,Ndufs5,Ndufb11,Ndufc1,Ndufa7,Ndufv3,Ndufb3,Ndufb6,Sdhd,Ndufa2,Ndufb4,Ndufb5	GO:BP	shPgbd5 vs shCTRL	Down
GO:0042254	ribosome biogenesis	102	2891	244	11358	0.000646874	Mpv17l2,Snu13,Rplp0,Wdr55,Rps8,Rpl6,Pno1,Rpf2,Nhp2,Npm1,Nifk,Rpsa,Rpl7a,Rps19,Rps5,Rps7,Trmt112,Bud23,Fcf1,Eri3,Dcaf13,Wdr18,Imp3,Ran,Cinp,Pih1d1,Rps4x,Rpl7,Rps16,Aatf,Ebna1bp2,Nop16,Rpl5,Rps19bp1,Rps9,Mrto4,Rps15,Nol7,Rpl14,Nop10,Rpf1,Utp11,Lsm6,Eif6,Rps14,Sbds,Exosc8,Gtf2h5,Rpl27,Rpp40,Rps23,Nsa2,Nop56,Nip7,Dimt1,Rrn3,Wdr12,Rps27a,Npm3,Rps6,Mrm1,Rps12,Rps15a,Pop5,Rps11,Mphosph6,Pop4,Exosc7,C1d,…	GO:BP	shPgbd5 vs shCTRL	Down
GO:0140236	translation at presynapse	32	2891	51	11358	0.00100413	Rpl13,Rpl6,Rpl8,Rpl7a,Rpl15,Rps5,Rpl36,Rpl17,Rpl7,Rps16,Rpl5,Rpl28,Rpl4,Rplp2,Rpl12,Rpl14,Rpl9,Rps26,Rps14,Rpl27,Rpl23,Rpl27a,Rps27a,Rps12,Rps15a,Rps11,Rps24,Rpl32,Rpl29,Rpl35a,Rpl38,Rpl23a	GO:BP	shPgbd5 vs shCTRL	Down
GO:0015980	energy derivation by oxidation of organic compounds	98	2891	234	11358	0.00111375	Cisd1,Myc,Mdh2,Park7,Bid,Ndufs8,Ndufa8,Ptges3,Stoml2,Cox5a,Sdhaf2,Ldha,Ndufb10,Idh3g,Ndufs7,Ndufc2,Ndufv1,Hmgb1,mt-Cytb,Chchd4,Cox7a2l,Sdhb,Uqcrq,Cyc1,mt-Co1,Ndufs3,Idh3a,Uqcrc1,Dguok,Mtch2,Fh1,Slc25a12,Sdhc,Atg3,Sdhaf4,Ndufs6,Snca,mt-Nd4,Fxn,Dyrk2,mt-Nd2,Rhoa,Idh3b,Ndufv2,Suclg1,Mtfr1l,Ndufb8,Ndufb7,Ndufa12,Ndufa13,Ppif,Cox4i1,Cat,Ndufa10,mt-Nd1,Uqcr11,Coq7,Ndp,Ndufs5,Uqcrc2,Inpp5k,Uqcr10,Trp53,…	GO:BP	shPgbd5 vs shCTRL	Down
GO:0009145	purine nucleoside triphosphate biosynthetic process	40	2891	71	11358	0.00143272	Myc,Pid1,Ndufs8,Ndufa8,Stoml2,Ndufb10,Ndufs7,Ndufc2,Ndufv1,Adk,Sdhb,Ndufs3,Slc25a12,Sdhc,Ndufs6,mt-Nd4,mt-Nd2,Ndufv2,Impdh2,Ndufb8,Ndufb7,Ndufa12,Ndufa13,Atp5pb,Ndufa10,mt-Nd1,Ndufs5,Ndufb11,Ndufc1,Ldhd,Ndufa7,Ndufv3,Ndufb3,Ndufb6,Sdhd,Ndufa2,Ndufb4,Il4,Nme2,Ndufb5	GO:BP	shPgbd5 vs shCTRL	Down
GO:0019646	aerobic electron transport chain	30	2891	47	11358	0.00157294	Park7,Ndufs8,Cox5a,Sdhaf2,Ndufs7,Ndufv1,mt-Cytb,Sdhb,Uqcrq,Cyc1,mt-Co1,Ndufs3,Uqcrc1,Sdhc,Ndufs6,mt-Nd4,mt-Nd2,Ndufv2,Cox4i1,Ndufa10,mt-Nd1,Uqcr11,Uqcrc2,Uqcr10,Dld,Uqcrh,Cox6a1,Uqcrfs1,Ndufa7,Sdhd	GO:BP	shPgbd5 vs shCTRL	Down
GO:0140242	translation at postsynapse	32	2891	52	11358	0.00197496	Rpl13,Rpl6,Rpl8,Rpl7a,Rpl15,Rps5,Rpl36,Rpl17,Rpl7,Rps16,Rpl5,Rpl28,Rpl4,Rplp2,Rpl12,Rpl14,Rpl9,Rps26,Rps14,Rpl27,Rpl23,Rpl27a,Rps27a,Rps12,Rps15a,Rps11,Rps24,Rpl32,Rpl29,Rpl35a,Rpl38,Rpl23a	GO:BP	shPgbd5 vs shCTRL	Down
GO:0140241	translation at synapse	32	2891	52	11358	0.00197496	Rpl13,Rpl6,Rpl8,Rpl7a,Rpl15,Rps5,Rpl36,Rpl17,Rpl7,Rps16,Rpl5,Rpl28,Rpl4,Rplp2,Rpl12,Rpl14,Rpl9,Rps26,Rps14,Rpl27,Rpl23,Rpl27a,Rps27a,Rps12,Rps15a,Rps11,Rps24,Rpl32,Rpl29,Rpl35a,Rpl38,Rpl23a	GO:BP	shPgbd5 vs shCTRL	Down
GO:0009206	purine ribonucleoside triphosphate biosynth. proc.	39	2891	70	11358	0.00322121	Myc,Pid1,Ndufs8,Ndufa8,Stoml2,Ndufb10,Ndufs7,Ndufc2,Ndufv1,Sdhb,Ndufs3,Slc25a12,Sdhc,Ndufs6,mt-Nd4,mt-Nd2,Ndufv2,Impdh2,Ndufb8,Ndufb7,Ndufa12,Ndufa13,Atp5pb,Ndufa10,mt-Nd1,Ndufs5,Ndufb11,Ndufc1,Ldhd,Ndufa7,Ndufv3,Ndufb3,Ndufb6,Sdhd,Ndufa2,Ndufb4,Il4,Nme2,Ndufb5	GO:BP	shPgbd5 vs shCTRL	Down
GO:0009142	nucleoside triphosphate biosynthetic process	42	2891	78	11358	0.00378009	Myc,Pid1,Ndufs8,Ndufa8,Stoml2,Ndufb10,Ndufs7,Ndufc2,Ndufv1,Dtymk,Adk,Sdhb,Ndufs3,Slc25a12,Sdhc,Ndufs6,mt-Nd4,Cmpk2,mt-Nd2,Ndufv2,Impdh2,Ndufb8,Ndufb7,Ndufa12,Ndufa13,Atp5pb,Ndufa10,mt-Nd1,Ndufs5,Ndufb11,Ndufc1,Ldhd,Ndufa7,Ndufv3,Ndufb3,Ndufb6,Sdhd,Ndufa2,Ndufb4,Il4,Nme2,Ndufb5	GO:BP	shPgbd5 vs shCTRL	Down
GO:0140053	mitochondrial gene expression	67	2891	147	11358	0.00424564	Mpv17l2,Mrps24,Mrpl38,Mrpl34,Mrpl36,Mrps12,Gatc,Mrpl23,Mrps21,Mrpl12,Mrpl28,Dap3,Mrpl21,Coa3,Mrps33,Mrps15,Fastkd1,Mrpl14,Mrpl57,Mrpl40,Mrpl4,Mrpl15,Mtg1,Trit1,Mrps26,Mrpl11,Mrps17,Mrps28,Mrpl58,Mrpl22,Mterf1b,Mrpl41,Mrpl20,Rmnd1,Mrpl27,Uqcc2,Mrpl32,Mrpl17,Mrps16,Mrpl51,Aurkaip1,Mrps7,Mettl8,Mrps14,Mrpl2,Mrpl18,Foxo3,Fastkd2,Mrpl42,Chchd1,Mrpl47,Mrpl55,Mrpl16,Mrpl9,Rars2,Shmt2,Mrps34,Mrpl52,Qrsl1…	GO:BP	shPgbd5 vs shCTRL	Down
GO:0022613	ribonucleoprotein complex biogenesis	128	2891	334	11358	0.00500421	Mpv17l2,Snu13,Eif2s2,Rplp0,Lsm2,Wdr55,Rps8,Rpl6,Pno1,Rpf2,Nhp2,Npm1,Nifk,Rpsa,Rpl7a,Ptges3,Snrpb,Rps19,Ptbp2,Rps5,Snrpc,Rps7,Trmt112,Bud23,Snrpd2,Fcf1,Eri3,Dcaf13,Wdr18,Imp3,Ran,Cinp,Pih1d1,Rps4x,Rpl7,Rps16,Aatf,Ebna1bp2,Nop16,Rpl5,Rps19bp1,Rps9,Celf2,Mrto4,Rps15,Nol7,Celf5,Rpl14,Nop10,Rpf1,Denr,Snrpd1,Utp11,Lsm6,Ruvbl1,Eif6,Rps14,Sbds,Exosc8,Gtf2h5,Rpl27,Rpp40,Rps23,Nsa2,Mcts1,Nop56,Nip7,Dimt1,R…	GO:BP	shPgbd5 vs shCTRL	Down
GO:0006754	ATP biosynthetic process	37	2891	66	11358	0.00562553	Myc,Pid1,Ndufs8,Ndufa8,Stoml2,Ndufb10,Ndufs7,Ndufc2,Ndufv1,Sdhb,Ndufs3,Slc25a12,Sdhc,Ndufs6,mt-Nd4,mt-Nd2,Ndufv2,Ndufb8,Ndufb7,Ndufa12,Ndufa13,Atp5pb,Ndufa10,mt-Nd1,Ndufs5,Ndufb11,Ndufc1,Ldhd,Ndufa7,Ndufv3,Ndufb3,Ndufb6,Sdhd,Ndufa2,Ndufb4,Il4,Ndufb5	GO:BP	shPgbd5 vs shCTRL	Down
GO:0006164	purine nucleotide biosynthetic process	55	2891	114	11358	0.00587559	Myc,Aprt,Pid1,Ndufs8,Ndufa8,Stoml2,Ndufb10,Ndufs7,Idh2,Ndufc2,Ndufv1,Gmpr,Adk,Sdhb,Ndufs3,Dguok,Slc25a12,Sdhc,Ndufs6,mt-Nd4,mt-Nd2,Npr2,Ndufv2,Impdh2,Guk1,Ndufb8,Ndufb7,Ada,Oasl2,Ndufa12,Ndufa13,Atp5pb,Ndufa10,mt-Nd1,Ndufs5,Ndufb11,Nppc,Gucy1a1,G6pdx,Prpsap2,Ndufc1,Pfas,Ldhd,Ndufa7,Nampt,Ndufv3,Ndufb3,Ndufb6,Sdhd,Paics,Ndufa2,Ndufb4,Il4,Nme2,Ndufb5	GO:BP	shPgbd5 vs shCTRL	Down
GO:0009152	purine ribonucleotide biosynthetic process	49	2891	99	11358	0.0105901	Myc,Aprt,Pid1,Ndufs8,Ndufa8,Stoml2,Ndufb10,Ndufs7,Ndufc2,Ndufv1,Gmpr,Adk,Sdhb,Ndufs3,Slc25a12,Sdhc,Ndufs6,mt-Nd4,mt-Nd2,Npr2,Ndufv2,Impdh2,Guk1,Ndufb8,Ndufb7,Ada,Ndufa12,Ndufa13,Atp5pb,Ndufa10,mt-Nd1,Ndufs5,Ndufb11,Nppc,Gucy1a1,Ndufc1,Pfas,Ldhd,Ndufa7,Ndufv3,Ndufb3,Ndufb6,Sdhd,Paics,Ndufa2,Ndufb4,Il4,Nme2,Ndufb5	GO:BP	shPgbd5 vs shCTRL	Down
GO:0009201	ribonucleoside triphosphate biosynthetic process	39	2891	73	11358	0.0144519	Myc,Pid1,Ndufs8,Ndufa8,Stoml2,Ndufb10,Ndufs7,Ndufc2,Ndufv1,Sdhb,Ndufs3,Slc25a12,Sdhc,Ndufs6,mt-Nd4,mt-Nd2,Ndufv2,Impdh2,Ndufb8,Ndufb7,Ndufa12,Ndufa13,Atp5pb,Ndufa10,mt-Nd1,Ndufs5,Ndufb11,Ndufc1,Ldhd,Ndufa7,Ndufv3,Ndufb3,Ndufb6,Sdhd,Ndufa2,Ndufb4,Il4,Nme2,Ndufb5	GO:BP	shPgbd5 vs shCTRL	Down
GO:0065003	protein-containing complex assembly	295	2891	905	11358	0.0155724	Nrxn1,Snu13,Kcnq3,Eif2s2,Rplp0,Lsm2,Gtf2a1,Tuba1a,H3f3a,Cenpv,Psmc6,Tmem120a,H3f3b,Snap25,Rab3a,Insm1,Pfn1,Mapk3,Stmn1,Bid,Vbp1,Rpl6,Rpf2,Prex1,Oma1,Mfsd2a,Rpsa,Ndufs8,Ndufa8,Tmem70,Cd24a,Ptges3,Stoml2,Sar1b,Sdhaf2,Snrpb,Ndufb10,Nap1l1,Ankra2,Tmem223,Ndufs7,Ndufaf7,Tmem35a,Rps19,Rack1,Ndufc2,Ptbp2,Rps5,Trappc2,Snrpc,Rps3,Psmg2,Cfl1,Mzt1,Bad,Rbmxl1,Snrpd2,Calr,Cdc42ep3,Padi4,Adam10,Chchd4,Gtf2f2,P…	GO:BP	shPgbd5 vs shCTRL	Down
GO:0009165	nucleotide biosynthetic process	60	2891	134	11358	0.0418188	Myc,Aprt,Pid1,Ndufs8,Ndufa8,Stoml2,Ndufb10,Ndufs7,Idh2,Ndufc2,Ndufv1,Gmpr,Dtymk,Adk,Sdhb,Dut,Ndufs3,Dguok,Slc25a12,Sdhc,Ndufs6,mt-Nd4,Cmpk2,mt-Nd2,Npr2,Ndufv2,Impdh2,Guk1,Ndufb8,Ndufb7,Ada,Oasl2,Ndufa12,Ndufa13,Atp5pb,Ndufa10,mt-Nd1,Ndufs5,Ndufb11,Nppc,Gucy1a1,G6pdx,Prpsap2,Ndufc1,Pfas,Ldhd,Ndufa7,Nampt,Ndufv3,Ndufb3,Ndufb6,Sdhd,Tyms,Paics,Ndufa2,Ndufb4,Il4,Nme2,Ndufb5,Uprt	GO:BP	shPgbd5 vs shCTRL	Down

### Sheet: GO - Upreg genes
term_id	term_name	intersection_size	query_size	term_size	effective_domain_size	p.adj	Gene.name	type	type2	type3
GO:0060255	regulation of macromolecule metabolic process	886	2483	3389	11358	3.28135e-08	Hes5,Kmt2e,Cdkn1a,Btg2,Spsb4,Pbrm1,Kdm7a,Ccn1,Ctr9,Smarcc1,Setd5,Ebf1,Ldlrad3,Atg14,Sh2b1,Glg1,Zfp518a,Rims2,Ptpn5,Kmt5b,Trp53bp1,Zbtb20,Thrap3,Rlf,Psrc1,Chd7,Aff4,Zfp365,Id4,Zeb1,Nelfb,Hk1,Zfand2a,Zfp280b,Foxp2,Rbm10,Plagl2,Nfe2l1,Klf10,Zfp292,Zc3h7a,Prpf6,Zfp629,Ap3d1,Kdm5a,Csnk1d,Zfp553,Arid4b,Smcr8,Phf8,Phkb,Taf3,Sall1,Chfr,Zfp638,Tfcp2,Ebf2,Traf6,Ascc2,Ash1l,Tef,Ccar2,Smarca4,Rnf40,Zfp397,Mm…	GO:BP	shPgbd5 vs shCTRL	Up
GO:0080090	regulation of primary metabolic process	824	2483	3140	11358	1.62505e-07	Hes5,Kmt2e,Cdkn1a,Btg2,Spsb4,Pbrm1,Kdm7a,Ccn1,Ctr9,Smarcc1,Setd5,Ebf1,Ldlrad3,Atg14,Sh2b1,Glg1,Zfp518a,Ptpn5,Kmt5b,Trp53bp1,Zbtb20,Thrap3,Rlf,Psrc1,Chd7,Zfp365,Id4,Zeb1,Nelfb,Zfand2a,Zfp280b,Foxp2,Rbm10,Plagl2,Nfe2l1,Klf10,Zfp292,Prpf6,Zfp629,Ap3d1,Kdm5a,Csnk1d,Zfp553,Arid4b,Phf8,Phkb,Taf3,Sall1,Chfr,Zfp638,Tfcp2,Ebf2,Traf6,Ascc2,Ash1l,Tef,Ccar2,Smarca4,Rnf40,Zfp397,Mmp14,Smarca5,Zhx1,Mtmr3,Brd4,…	GO:BP	shPgbd5 vs shCTRL	Up
GO:0090304	nucleic acid metabolic process	807	2483	3076	11358	3.46922e-07	Cwc22,Hes5,Kmt2e,Cdkn1a,Btg2,Pbrm1,Kdm7a,Ctr9,Smarcc1,Setd5,Ebf1,Cwc25,Sh2b1,Snrnp200,Zfp518a,Kmt5b,Trp53bp1,Zbtb20,Thrap3,Rlf,Srrm2,Psrc1,Chd7,Zfp365,Id4,Zeb1,Nelfb,Tut1,Zfp280b,Foxp2,Rbm10,Plagl2,Nfe2l1,Klf10,Zfp292,Zc3h7a,Prpf6,Rfwd3,Zfp629,Ap3d1,Kdm5a,Ints6l,Zfp553,Arid4b,Phf8,Glyr1,Scaf11,Taf3,Sall1,Zfp638,Tfcp2,Ebf2,Traf6,Ascc2,Ash1l,Tef,Ccar2,Smarca4,Zfp397,Smarca5,Zhx1,Brd4,Rprd1b,Klf11,D…	GO:BP	shPgbd5 vs shCTRL	Up
GO:0019222	regulation of metabolic process	956	2483	3726	11358	3.60392e-07	Hes5,Kmt2e,Cdkn1a,Btg2,Spsb4,Pbrm1,Kdm7a,Ccn1,Ctr9,Slc25a44,Smarcc1,Setd5,Ebf1,Ldlrad3,Atg14,Sh2b1,Glg1,Zfp518a,Rims2,Ptpn5,Kmt5b,Trp53bp1,Zbtb20,Thrap3,Rlf,Psrc1,Chd7,Aff4,Zfp365,Id4,Zeb1,Nelfb,Hk1,Zfand2a,Zfp280b,Foxp2,Rbm10,Plagl2,Nfe2l1,Klf10,Zfp292,Zc3h7a,Prpf6,Zfp629,Ap3d1,Kdm5a,Csnk1d,Zfp553,Arid4b,Smcr8,Phf8,Phkb,Taf3,Sall1,Chfr,Zfp638,Tfcp2,Ebf2,Traf6,Ascc2,Ash1l,Bcl2l11,Tef,Ccar2,Smarca…	GO:BP	shPgbd5 vs shCTRL	Up
GO:0043170	macromolecule metabolic process	1319	2483	5358	11358	5.6241e-07	Cwc22,Hes5,Kmt2e,Cdkn1a,Btg2,Spsb4,Pbrm1,Kdm7a,Ccn1,Ctr9,Smarcc1,Setd5,Ebf1,Gprasp1,Ldlrad3,Cwc25,Atg14,Nudcd3,Sh2b1,Snrnp200,Glg1,Zfp518a,Rims2,Ptpn5,Uggt2,Kmt5b,Trp53bp1,Zbtb20,Thrap3,Rlf,Srrm2,Minar2,Psrc1,Chd7,Psmd1,Aff4,Zfp365,Id4,Zeb1,Nelfb,Hk1,Cpe,Zfand2a,Tut1,Zfp280b,Gpc1,Foxp2,Rbm10,Plagl2,Nfe2l1,Klf10,Zfp292,Rnf145,Mapk7,Zc3h7a,Thoc2l,Prpf6,Rfwd3,Zfp629,Ap3d1,Kdm5a,Ints6l,Csnk1d,Zfp553,…	GO:BP	shPgbd5 vs shCTRL	Up
GO:0010564	regulation of cell cycle process	167	2483	484	11358	2.28753e-06	Cdc25a,Cdkn1a,Pbrm1,Smarcc1,Sh2b1,Trp53bp1,Psrc1,Knl1,Ccnd2,Nfe2l1,Rfwd3,Cenpj,Chfr,Ccar2,Smarca4,Smarca5,Brd4,Rprd1b,Gpsm2,Cenpf,Cdk5rap2,Tpr,Prpf40a,Incenp,Cdk11b,Usp47,Ncapg,Cep120,Pcid2,Xpc,Dna2,Anapc1,Baz1b,Sox9,Rdx,E2f7,Atrx,Kif11,Smc5,Setd2,Smarcd1,Tti1,Kif20b,Appl2,Chmp7,Hus1,Ccdc8,Atad5,Sin3a,Tcf3,Cspp1,Pum1,Senp2,Rnf4,Ccnl2,Mtbp,Plk4,Cep76,Rbbp8,Rint1,Ambra1,Zfyve26,Smarcc2,Numa1,Men1,C…	GO:BP	shPgbd5 vs shCTRL	Up
GO:0048522	positive regulation of cellular process	895	2483	3492	11358	4.24297e-06	Hes5,Cdc25a,Kmt2e,Nes,Cdkn1a,Btg2,Spsb4,Pbrm1,Kdm7a,Ccn1,Smarcc1,Ebf1,Smap1,Atg14,Kif5b,Sh2b1,Arhgap35,Rims2,Ptpn5,Kmt5b,Trp53bp1,Gdpd2,Zbtb20,Thrap3,Rlf,Psrc1,Knl1,Chd7,Zfp365,Id4,Zeb1,Hk1,Zfand2a,Gpc1,Foxp2,Pcm1,Rbm10,Plagl2,Ccnd2,Nfe2l1,Klf10,Zfp292,Stk25,Prpf6,Ap3d1,Csnk1d,Arid4b,Smcr8,Cenpj,Tcaf1,Phf8,Cdh4,Phkb,Msn,Taf3,Chfr,Trim62,Tfcp2,Ebf2,Traf6,Ash1l,Bcl2l11,Tef,Ccar2,Smarca4,Rnf40,Mmp14…	GO:BP	shPgbd5 vs shCTRL	Up
GO:0022402	cell cycle process	269	2483	874	11358	5.12517e-06	Cdc25a,Ssx2ip,Cdkn1a,Pbrm1,Smarcc1,Sh2b1,Trp53bp1,Psrc1,Knl1,Zfp365,Id4,Pcm1,Ccnd2,Nfe2l1,Rfwd3,Csnk1d,Cenpj,Phf8,Chfr,Map4,Bcl2l11,Ccar2,Smarca4,Smarca5,Tacc2,Mtmr3,Brd4,Rprd1b,Gpsm2,Cenpf,Cdk5rap2,Tpr,Prpf40a,Cltc,Incenp,Cdk11b,Usp47,Smc3,Ncapg,Cep120,Pcid2,Pds5b,Xpc,Vcp,Mcm2,Gpsm1,Dna2,Fbxw11,Anapc1,Baz1b,Son,Top2a,Sox9,Rdx,E2f7,Atrx,Kif11,Ctdp1,Stag1,Fancm,Smc5,Kif18b,Setd2,Snx33,Smarcd1,Tti1…	GO:BP	shPgbd5 vs shCTRL	Up
GO:0019219	regulation of nucleobase-cont. compound metabolic proc.	624	2483	2328	11358	6.06499e-06	Hes5,Kmt2e,Cdkn1a,Btg2,Pbrm1,Kdm7a,Ctr9,Smarcc1,Setd5,Ebf1,Sh2b1,Zfp518a,Kmt5b,Trp53bp1,Zbtb20,Thrap3,Rlf,Psrc1,Chd7,Zfp365,Id4,Zeb1,Nelfb,Zfp280b,Foxp2,Rbm10,Plagl2,Nfe2l1,Klf10,Zfp292,Prpf6,Zfp629,Ap3d1,Kdm5a,Zfp553,Arid4b,Phf8,Taf3,Sall1,Tfcp2,Ebf2,Traf6,Ascc2,Ash1l,Tef,Ccar2,Smarca4,Zfp397,Smarca5,Zhx1,Brd4,Rprd1b,Klf11,Hipk2,Cdk5rap2,Klf12,Tpr,Zkscan17,Pias3,Nhlh2,Nedd4,Tox4,Ccar1,Trp53inp2,…	GO:BP	shPgbd5 vs shCTRL	Up
GO:0032774	RNA biosynthetic process	682	2483	2575	11358	6.14942e-06	Cwc22,Hes5,Kmt2e,Btg2,Pbrm1,Kdm7a,Ctr9,Smarcc1,Setd5,Ebf1,Cwc25,Snrnp200,Zfp518a,Trp53bp1,Zbtb20,Thrap3,Rlf,Srrm2,Psrc1,Chd7,Id4,Zeb1,Nelfb,Tut1,Zfp280b,Foxp2,Rbm10,Plagl2,Nfe2l1,Klf10,Zfp292,Zc3h7a,Prpf6,Zfp629,Ap3d1,Kdm5a,Ints6l,Zfp553,Arid4b,Phf8,Glyr1,Scaf11,Taf3,Sall1,Zfp638,Tfcp2,Ebf2,Traf6,Ascc2,Ash1l,Tef,Ccar2,Smarca4,Zfp397,Smarca5,Zhx1,Brd4,Rprd1b,Klf11,Ddx42,Hipk2,Cdk5rap2,Klf12,Tpr,Nc…	GO:BP	shPgbd5 vs shCTRL	Up
GO:0010468	regulation of gene expression	736	2483	2808	11358	6.87089e-06	Hes5,Kmt2e,Cdkn1a,Btg2,Pbrm1,Kdm7a,Ccn1,Ctr9,Smarcc1,Setd5,Ebf1,Ldlrad3,Glg1,Zfp518a,Rims2,Kmt5b,Trp53bp1,Zbtb20,Thrap3,Rlf,Psrc1,Chd7,Aff4,Id4,Zeb1,Nelfb,Hk1,Zfp280b,Foxp2,Rbm10,Plagl2,Nfe2l1,Klf10,Zfp292,Zc3h7a,Prpf6,Zfp629,Ap3d1,Kdm5a,Csnk1d,Zfp553,Arid4b,Smcr8,Phf8,Taf3,Sall1,Zfp638,Tfcp2,Ebf2,Traf6,Ascc2,Ash1l,Tef,Ccar2,Smarca4,Zfp397,Mmp14,Smarca5,Zhx1,Brd4,Rprd1b,Lmnb2,Klf11,Thoc2,Hipk2,Cd…	GO:BP	shPgbd5 vs shCTRL	Up
GO:0010556	regulation of macromolecule biosynthetic process	751	2483	2877	11358	9.58304e-06	Hes5,Kmt2e,Cdkn1a,Btg2,Pbrm1,Kdm7a,Ccn1,Ctr9,Smarcc1,Setd5,Ebf1,Ldlrad3,Sh2b1,Glg1,Zfp518a,Rims2,Kmt5b,Trp53bp1,Zbtb20,Thrap3,Rlf,Psrc1,Chd7,Aff4,Id4,Zeb1,Nelfb,Hk1,Zfp280b,Foxp2,Rbm10,Plagl2,Nfe2l1,Klf10,Zfp292,Zc3h7a,Prpf6,Zfp629,Ap3d1,Kdm5a,Csnk1d,Zfp553,Arid4b,Smcr8,Phf8,Taf3,Sall1,Zfp638,Tfcp2,Ebf2,Traf6,Ascc2,Ash1l,Tef,Ccar2,Smarca4,Zfp397,Mmp14,Smarca5,Zhx1,Brd4,Rprd1b,Lmnb2,Klf11,Thoc2,Hi…	GO:BP	shPgbd5 vs shCTRL	Up
GO:0000278	mitotic cell cycle	201	2483	619	11358	1.09865e-05	Cdc25a,Cdkn1a,Btg2,Pbrm1,Smarcc1,Sh2b1,Psrc1,Knl1,Zfp365,Id4,Ccnd2,Nfe2l1,Rfwd3,Cenpj,Phf8,Chfr,Map4,Smarca4,Smarca5,Mtmr3,Brd4,Gpsm2,Cenpf,Cdk5rap2,Tpr,Cltc,Incenp,Cdk11b,Usp47,Bap1,Ncapg,Pcid2,Xpc,Vcp,Mcm2,Gpsm1,Dna2,Fbxw11,Anapc1,Baz1b,Son,Rdx,E2f7,Kif11,Ctdp1,Smc5,Kif18b,Setd2,Snx33,Smarcd1,Kif20b,Pdcd6ip,Appl2,Usp8,Chmp7,Hus1,Ccdc8,Wdhd1,Atad5,Sin3a,Ccnjl,Tcf3,Inppl1,Flna,Senp2,Mtbp,Cep126,T…	GO:BP	shPgbd5 vs shCTRL	Up
GO:0009889	regulation of biosynthetic process	779	2483	3002	11358	1.2889e-05	Hes5,Kmt2e,Cdkn1a,Btg2,Pbrm1,Kdm7a,Ccn1,Ctr9,Smarcc1,Setd5,Ebf1,Ldlrad3,Sh2b1,Glg1,Zfp518a,Rims2,Kmt5b,Trp53bp1,Zbtb20,Thrap3,Rlf,Psrc1,Chd7,Aff4,Id4,Zeb1,Nelfb,Hk1,Zfp280b,Foxp2,Rbm10,Plagl2,Nfe2l1,Klf10,Zfp292,Zc3h7a,Prpf6,Zfp629,Ap3d1,Kdm5a,Csnk1d,Zfp553,Arid4b,Smcr8,Phf8,Taf3,Sall1,Zfp638,Tfcp2,Ebf2,Traf6,Ascc2,Ash1l,Tef,Ccar2,Smarca4,Zfp397,Mmp14,Smarca5,Zhx1,Brd4,Rprd1b,Lmnb2,Klf11,Thoc2,Hi…	GO:BP	shPgbd5 vs shCTRL	Up
GO:0016070	RNA metabolic process	710	2483	2706	11358	1.4568e-05	Cwc22,Hes5,Kmt2e,Btg2,Pbrm1,Kdm7a,Ctr9,Smarcc1,Setd5,Ebf1,Cwc25,Snrnp200,Zfp518a,Trp53bp1,Zbtb20,Thrap3,Rlf,Srrm2,Psrc1,Chd7,Id4,Zeb1,Nelfb,Tut1,Zfp280b,Foxp2,Rbm10,Plagl2,Nfe2l1,Klf10,Zfp292,Zc3h7a,Prpf6,Zfp629,Ap3d1,Kdm5a,Ints6l,Zfp553,Arid4b,Phf8,Glyr1,Scaf11,Taf3,Sall1,Zfp638,Tfcp2,Ebf2,Traf6,Ascc2,Ash1l,Tef,Ccar2,Smarca4,Zfp397,Smarca5,Zhx1,Brd4,Rprd1b,Klf11,Ddx42,Hipk2,Cdk5rap2,Klf12,Tpr,Nc…	GO:BP	shPgbd5 vs shCTRL	Up
GO:0141187	nucleic acid biosynthetic process	692	2483	2634	11358	2.17995e-05	Cwc22,Hes5,Kmt2e,Cdkn1a,Btg2,Pbrm1,Kdm7a,Ctr9,Smarcc1,Setd5,Ebf1,Cwc25,Sh2b1,Snrnp200,Zfp518a,Trp53bp1,Zbtb20,Thrap3,Rlf,Srrm2,Psrc1,Chd7,Id4,Zeb1,Nelfb,Tut1,Zfp280b,Foxp2,Rbm10,Plagl2,Nfe2l1,Klf10,Zfp292,Zc3h7a,Prpf6,Zfp629,Ap3d1,Kdm5a,Ints6l,Zfp553,Arid4b,Phf8,Glyr1,Scaf11,Taf3,Sall1,Zfp638,Tfcp2,Ebf2,Traf6,Ascc2,Ash1l,Tef,Ccar2,Smarca4,Zfp397,Smarca5,Zhx1,Brd4,Rprd1b,Klf11,Ddx42,Hipk2,Cdk5rap2…	GO:BP	shPgbd5 vs shCTRL	Up
GO:0007049	cell cycle	317	2483	1075	11358	2.26707e-05	Cdc25a,Ssx2ip,Cdkn1a,Btg2,Pbrm1,Smarcc1,Sh2b1,Trp53bp1,Psrc1,Knl1,Zfp365,Id4,Pcm1,Ccnd2,Nfe2l1,Rfwd3,Csnk1d,Cenpj,Phf8,Chfr,Map4,Bcl2l11,Ccar2,Smarca4,Smarca5,Tacc2,Mtmr3,Brd4,Rprd1b,Gpsm2,Cenpf,Cdk5rap2,Tpr,Prpf40a,Cltc,Incenp,Celf1,Cdk11b,Usp47,Smc3,Bap1,Ncapg,Cep120,Pcid2,Stat3,Pds5b,Fzd9,Xpc,Vcp,Mcm2,Gpsm1,Dna2,Fbxw11,Anapc1,Baz1b,Son,Top2a,Sox9,Rdx,E2f7,Atrx,Bax,Kif11,Ctdp1,Stag1,Fancm,Smc5,…	GO:BP	shPgbd5 vs shCTRL	Up
GO:0048518	positive regulation of biological process	923	2483	3640	11358	2.4516e-05	Hes5,Cdc25a,Kmt2e,Nes,Fst,Cdkn1a,Btg2,Spsb4,Pbrm1,Kdm7a,Ccn1,Smarcc1,Ebf1,Smap1,Atg14,Kif5b,Sh2b1,Arhgap35,Rims2,Ptpn5,Kmt5b,Trp53bp1,Gdpd2,Zbtb20,Thrap3,Rlf,Psrc1,Knl1,Chd7,Zfp365,Id4,Zeb1,Hk1,Zfand2a,Gpc1,Foxp2,Pcm1,Rbm10,Plagl2,Ccnd2,Nfe2l1,Klf10,Zfp292,Stk25,Prpf6,Ap3d1,Csnk1d,Arid4b,Smcr8,Cenpj,Tcaf1,Phf8,Cdh4,Phkb,Msn,Taf3,Chfr,Trim62,Tfcp2,Ebf2,Traf6,Ash1l,Bcl2l11,Tef,Ccar2,Smarca4,Rnf40,M…	GO:BP	shPgbd5 vs shCTRL	Up
GO:0051252	regulation of RNA metabolic process	570	2483	2128	11358	6.33304e-05	Hes5,Kmt2e,Btg2,Pbrm1,Kdm7a,Ctr9,Smarcc1,Setd5,Ebf1,Zfp518a,Trp53bp1,Zbtb20,Thrap3,Rlf,Psrc1,Chd7,Id4,Zeb1,Nelfb,Zfp280b,Foxp2,Rbm10,Plagl2,Nfe2l1,Klf10,Zfp292,Prpf6,Zfp629,Ap3d1,Kdm5a,Zfp553,Arid4b,Phf8,Taf3,Sall1,Tfcp2,Ebf2,Traf6,Ascc2,Ash1l,Tef,Ccar2,Smarca4,Zfp397,Smarca5,Zhx1,Brd4,Rprd1b,Klf11,Hipk2,Cdk5rap2,Klf12,Tpr,Zkscan17,Pias3,Nhlh2,Nedd4,Tox4,Ccar1,Trp53inp2,Celf1,Zkscan7,Usp47,Zbtb43…	GO:BP	shPgbd5 vs shCTRL	Up
GO:1903047	mitotic cell cycle process	172	2483	522	11358	6.97842e-05	Cdc25a,Cdkn1a,Pbrm1,Smarcc1,Sh2b1,Psrc1,Knl1,Zfp365,Id4,Ccnd2,Nfe2l1,Rfwd3,Cenpj,Phf8,Chfr,Map4,Smarca4,Smarca5,Mtmr3,Brd4,Gpsm2,Cenpf,Cdk5rap2,Tpr,Cltc,Incenp,Cdk11b,Usp47,Ncapg,Pcid2,Xpc,Vcp,Mcm2,Gpsm1,Dna2,Fbxw11,Anapc1,Baz1b,Son,Rdx,E2f7,Kif11,Ctdp1,Smc5,Kif18b,Setd2,Snx33,Smarcd1,Kif20b,Pdcd6ip,Appl2,Usp8,Chmp7,Hus1,Ccdc8,Atad5,Sin3a,Ccnjl,Tcf3,Inppl1,Flna,Senp2,Mtbp,Cep126,Mtmr4,Brox,Rbbp8,…	GO:BP	shPgbd5 vs shCTRL	Up
GO:0006366	transcription by RNA polymerase II	449	2483	1627	11358	0.000101999	Hes5,Btg2,Pbrm1,Kdm7a,Ctr9,Smarcc1,Ebf1,Zfp518a,Trp53bp1,Zbtb20,Thrap3,Rlf,Chd7,Id4,Zeb1,Nelfb,Foxp2,Rbm10,Plagl2,Nfe2l1,Klf10,Zfp292,Prpf6,Zfp629,Ap3d1,Kdm5a,Zfp553,Arid4b,Phf8,Glyr1,Taf3,Sall1,Tfcp2,Ebf2,Ash1l,Tef,Smarca4,Zfp397,Smarca5,Zhx1,Brd4,Rprd1b,Klf11,Hipk2,Klf12,Tpr,Ncbp3,Zkscan17,Pias3,Nhlh2,Nedd4,Tox4,Zkscan7,Zbtb43,Mybbp1a,Phrf1,Rcor3,Zfp933,S1pr1,Pcid2,Stat3,Map2k1,Dnmt1,Safb,Smad1…	GO:BP	shPgbd5 vs shCTRL	Up
GO:0051726	regulation of cell cycle	213	2483	683	11358	0.000161783	Cdc25a,Cdkn1a,Btg2,Pbrm1,Smarcc1,Sh2b1,Trp53bp1,Psrc1,Knl1,Ccnd2,Nfe2l1,Rfwd3,Cenpj,Chfr,Bcl2l11,Ccar2,Smarca4,Smarca5,Brd4,Rprd1b,Gpsm2,Cenpf,Cdk5rap2,Tpr,Prpf40a,Incenp,Celf1,Cdk11b,Usp47,Bap1,Ncapg,Cep120,Pcid2,Stat3,Fzd9,Xpc,Dna2,Anapc1,Baz1b,Son,Sox9,Rdx,E2f7,Atrx,Bax,Kif11,Smc5,Brd8,Setd2,Smarcd1,Tti1,Kif20b,Appl2,Chmp7,Hus1,Ccdc8,Map3k7,Zzz3,Atad5,Sin3a,Tcf3,Cspp1,Pum1,Mfn2,Senp2,Rnf4,Ccnl…	GO:BP	shPgbd5 vs shCTRL	Up
GO:0006139	nucleobase-containing compound metabolic process	866	2483	3426	11358	0.000280687	Cwc22,Hes5,Kmt2e,Cdkn1a,Btg2,Pbrm1,Kdm7a,Ctr9,Smarcc1,Setd5,Ebf1,Cwc25,Sh2b1,Snrnp200,Zfp518a,Kmt5b,Trp53bp1,Zbtb20,Thrap3,Rlf,Srrm2,Psrc1,Chd7,Zfp365,Id4,Zeb1,Nelfb,Hk1,Tut1,Zfp280b,Foxp2,Rbm10,Plagl2,Nfe2l1,Klf10,Zfp292,Zc3h7a,Prpf6,Rfwd3,Zfp629,Ap3d1,Kdm5a,Ints6l,Zfp553,Arid4b,Phf8,Glyr1,Scaf11,Taf3,Sall1,Zfp638,Tfcp2,Ebf2,Traf6,Ascc2,Ash1l,Tef,Ccar2,Smarca4,Zfp397,Smarca5,Zhx1,Brd4,Rprd1b,Klf…	GO:BP	shPgbd5 vs shCTRL	Up
GO:0006351	DNA-templated transcription	543	2483	2034	11358	0.000318011	Hes5,Kmt2e,Btg2,Pbrm1,Kdm7a,Ctr9,Smarcc1,Setd5,Ebf1,Zfp518a,Trp53bp1,Zbtb20,Thrap3,Rlf,Psrc1,Chd7,Id4,Zeb1,Nelfb,Zfp280b,Foxp2,Rbm10,Plagl2,Nfe2l1,Klf10,Zfp292,Prpf6,Zfp629,Ap3d1,Kdm5a,Zfp553,Arid4b,Phf8,Glyr1,Taf3,Sall1,Tfcp2,Ebf2,Traf6,Ascc2,Ash1l,Tef,Ccar2,Smarca4,Zfp397,Smarca5,Zhx1,Brd4,Rprd1b,Klf11,Hipk2,Cdk5rap2,Klf12,Tpr,Ncbp3,Zkscan17,Tcerg1,Pias3,Nhlh2,Nedd4,Tox4,Ccar1,Trp53inp2,Zkscan7…	GO:BP	shPgbd5 vs shCTRL	Up
GO:0006355	regulation of DNA-templated transcription	520	2483	1940	11358	0.000405977	Hes5,Kmt2e,Btg2,Pbrm1,Kdm7a,Ctr9,Smarcc1,Setd5,Ebf1,Zfp518a,Trp53bp1,Zbtb20,Thrap3,Rlf,Psrc1,Chd7,Id4,Zeb1,Nelfb,Zfp280b,Foxp2,Rbm10,Plagl2,Nfe2l1,Klf10,Zfp292,Prpf6,Zfp629,Ap3d1,Kdm5a,Zfp553,Arid4b,Phf8,Taf3,Sall1,Tfcp2,Ebf2,Traf6,Ascc2,Ash1l,Tef,Ccar2,Smarca4,Zfp397,Smarca5,Zhx1,Brd4,Rprd1b,Klf11,Hipk2,Cdk5rap2,Klf12,Tpr,Zkscan17,Pias3,Nhlh2,Nedd4,Tox4,Ccar1,Trp53inp2,Zkscan7,Usp47,Zbtb43,Mybbp…	GO:BP	shPgbd5 vs shCTRL	Up
GO:2001141	regulation of RNA biosynthetic process	521	2483	1946	11358	0.000468298	Hes5,Kmt2e,Btg2,Pbrm1,Kdm7a,Ctr9,Smarcc1,Setd5,Ebf1,Zfp518a,Trp53bp1,Zbtb20,Thrap3,Rlf,Psrc1,Chd7,Id4,Zeb1,Nelfb,Zfp280b,Foxp2,Rbm10,Plagl2,Nfe2l1,Klf10,Zfp292,Prpf6,Zfp629,Ap3d1,Kdm5a,Zfp553,Arid4b,Phf8,Taf3,Sall1,Tfcp2,Ebf2,Traf6,Ascc2,Ash1l,Tef,Ccar2,Smarca4,Zfp397,Smarca5,Zhx1,Brd4,Rprd1b,Klf11,Hipk2,Cdk5rap2,Klf12,Tpr,Zkscan17,Pias3,Nhlh2,Nedd4,Tox4,Ccar1,Trp53inp2,Zkscan7,Usp47,Zbtb43,Mybbp…	GO:BP	shPgbd5 vs shCTRL	Up
GO:0009792	embryo development ending in birth or egg hatching	183	2483	576	11358	0.000484285	Hes5,Cdkn1a,Pbrm1,Ccn1,Ctr9,Arhgap35,Chd7,Zeb1,Smpd4,Traf6,Bcl2l11,Smarca4,Mmp14,Uspl1,Brd4,Npat,Plcg1,Thoc2,Epb41l5,Cdk11b,Wnt7b,Bap1,Map2k1,Sox9,Sall2,Cnot1,E2f7,Meg3,Sox6,Tcf7l2,Sec24c,Tfap2c,Setd2,Capn2,Tapt1,Kif20b,Opa1,Sp1,Hus1,Map3k7,Plxnb2,Fbxw8,Stk4,Sin3a,Xab2,Notch1,Mfn2,Fkrp,Senp2,Specc1l,Cc2d2a,Nrarp,Prkacb,Rictor,Tcof1,Plk4,Camsap3,Ankrd11,Brpf1,C2cd3,Rbbp8,Otud7b,Srf,Pax6,Ambra1,Kdm…	GO:BP	shPgbd5 vs shCTRL	Up
GO:0006357	regulation of transcription by RNA polymerase II	428	2483	1560	11358	0.000608316	Hes5,Btg2,Pbrm1,Kdm7a,Ctr9,Smarcc1,Ebf1,Zfp518a,Trp53bp1,Zbtb20,Thrap3,Rlf,Chd7,Id4,Zeb1,Foxp2,Rbm10,Plagl2,Nfe2l1,Klf10,Zfp292,Prpf6,Zfp629,Ap3d1,Kdm5a,Zfp553,Arid4b,Phf8,Taf3,Sall1,Tfcp2,Ebf2,Ash1l,Tef,Smarca4,Zfp397,Smarca5,Zhx1,Brd4,Rprd1b,Klf11,Hipk2,Klf12,Tpr,Zkscan17,Pias3,Nhlh2,Nedd4,Tox4,Zkscan7,Zbtb43,Mybbp1a,Rcor3,Zfp933,S1pr1,Pcid2,Stat3,Map2k1,Dnmt1,Safb,Smad1,Supt20,Zfp384,Pou2f1,Em…	GO:BP	shPgbd5 vs shCTRL	Up
GO:0043009	chordate embryonic development	179	2483	567	11358	0.00118792	Hes5,Cdkn1a,Pbrm1,Ccn1,Ctr9,Arhgap35,Chd7,Zeb1,Smpd4,Traf6,Bcl2l11,Smarca4,Mmp14,Uspl1,Brd4,Npat,Plcg1,Thoc2,Epb41l5,Cdk11b,Wnt7b,Bap1,Map2k1,Sox9,Sall2,Cnot1,E2f7,Meg3,Sox6,Tcf7l2,Sec24c,Tfap2c,Setd2,Capn2,Tapt1,Kif20b,Opa1,Sp1,Map3k7,Plxnb2,Fbxw8,Stk4,Sin3a,Xab2,Notch1,Mfn2,Fkrp,Senp2,Specc1l,Cc2d2a,Nrarp,Prkacb,Tcof1,Plk4,Camsap3,Ankrd11,Brpf1,C2cd3,Rbbp8,Otud7b,Srf,Pax6,Ambra1,Kdm6a,Ift140,Te…	GO:BP	shPgbd5 vs shCTRL	Up
GO:0007275	multicellular organism development	773	2483	3046	11358	0.00162032	Hes5,Nes,Fst,Akna,Cdkn1a,Btg2,Pbrm1,Kdm7a,Ccn1,Ctr9,Smarcc1,Setd5,Smap1,Kif5c,Kif5b,Glg1,Arhgap35,Ptpn5,Nrcam,Kmt5b,Trp53bp1,Rabl2,Yipf6,Minar2,Chd7,Zfp365,Id4,Zeb1,Cpe,Smpd4,Gpc1,Foxp2,Pcm1,Rbm10,Plagl2,Ccnd2,Nfe2l1,Klf10,Myo6,Stk25,Wdr47,Mapk7,Gnpat,Ap3d1,Csnk1d,Arid4b,Phf8,Cdh4,Coro1c,Map4,Hs2st1,Nbr1,Traf6,Ash1l,Bcl2l11,Smarca4,Mmp14,Tacc2,Uspl1,Trip11,Brd4,Npat,Plcg1,Ncdn,Thoc2,Aggf1,Ccdc88a…	GO:BP	shPgbd5 vs shCTRL	Up
GO:0034654	nucleobase-containing compound biosynthetic process	717	2483	2805	11358	0.00193469	Cwc22,Hes5,Kmt2e,Cdkn1a,Btg2,Pbrm1,Kdm7a,Ctr9,Smarcc1,Setd5,Ebf1,Cwc25,Sh2b1,Snrnp200,Zfp518a,Trp53bp1,Zbtb20,Thrap3,Rlf,Srrm2,Psrc1,Chd7,Id4,Zeb1,Nelfb,Tut1,Zfp280b,Foxp2,Rbm10,Plagl2,Nfe2l1,Klf10,Zfp292,Zc3h7a,Prpf6,Zfp629,Ap3d1,Kdm5a,Ints6l,Zfp553,Arid4b,Phf8,Glyr1,Scaf11,Taf3,Sall1,Zfp638,Tfcp2,Ebf2,Traf6,Ascc2,Ash1l,Tef,Ccar2,Smarca4,Zfp397,Smarca5,Zhx1,Brd4,Rprd1b,Klf11,Ddx42,Hipk2,Cdk5rap2…	GO:BP	shPgbd5 vs shCTRL	Up
GO:0010467	gene expression	935	2483	3763	11358	0.00211588	Cwc22,Hes5,Kmt2e,Cdkn1a,Btg2,Pbrm1,Kdm7a,Ccn1,Ctr9,Smarcc1,Setd5,Ebf1,Ldlrad3,Cwc25,Nudcd3,Snrnp200,Glg1,Zfp518a,Rims2,Kmt5b,Trp53bp1,Zbtb20,Thrap3,Rlf,Srrm2,Minar2,Psrc1,Chd7,Aff4,Id4,Zeb1,Nelfb,Hk1,Cpe,Tut1,Zfp280b,Foxp2,Rbm10,Plagl2,Nfe2l1,Klf10,Zfp292,Zc3h7a,Thoc2l,Prpf6,Zfp629,Ap3d1,Kdm5a,Ints6l,Csnk1d,Zfp553,Arid4b,Smcr8,Phf8,Glyr1,Scaf11,Eif3a,Taf3,Sall1,Zfp638,Hs2st1,Tfcp2,Ebf2,Traf6,Ascc…	GO:BP	shPgbd5 vs shCTRL	Up
GO:0048856	anatomical structure development	912	2483	3665	11358	0.00266065	Hes5,Kmt2e,Nes,Fst,Akna,Cdkn1a,Btg2,Pbrm1,Kdm7a,Ccn1,Ctr9,Smarcc1,Setd5,Smap1,Kif5c,Kif5b,Glg1,Arhgap35,Ptpn5,Nrcam,Kmt5b,Trp53bp1,Rabl2,Yipf6,Minar2,Chd7,Aff4,Zfp365,Id4,Zeb1,Cpe,Smpd4,Vps33a,Gpc1,Foxp2,Pcm1,Rbm10,Plagl2,Ccnd2,Nfe2l1,Klf10,Cdh10,Myo6,Stk25,Wdr47,Mapk7,Gnpat,Ap3d1,Csnk1d,Arid4b,Phf8,Cdh4,Msn,Coro1c,Trim62,Map4,Hs2st1,Nbr1,Ebf2,Traf6,Ash1l,Bcl2l11,Smarca4,Mmp14,Tacc2,Uspl1,Fam171a…	GO:BP	shPgbd5 vs shCTRL	Up
GO:0009059	macromolecule biosynthetic process	997	2483	4043	11358	0.00274091	Cwc22,Hes5,Kmt2e,Cdkn1a,Btg2,Pbrm1,Kdm7a,Ccn1,Ctr9,Smarcc1,Setd5,Ebf1,Ldlrad3,Cwc25,Nudcd3,Sh2b1,Snrnp200,Glg1,Zfp518a,Rims2,Uggt2,Kmt5b,Trp53bp1,Zbtb20,Thrap3,Rlf,Srrm2,Minar2,Psrc1,Chd7,Aff4,Id4,Zeb1,Nelfb,Hk1,Cpe,Tut1,Zfp280b,Foxp2,Rbm10,Plagl2,Nfe2l1,Klf10,Zfp292,Zc3h7a,Thoc2l,Prpf6,Zfp629,Ap3d1,Kdm5a,Ints6l,Csnk1d,Zfp553,Arid4b,Smcr8,Phf8,Glyr1,Scaf11,Eif3a,Taf3,Sall1,Zfp638,Hs2st1,Tfcp2,Ebf…	GO:BP	shPgbd5 vs shCTRL	Up
GO:0009790	embryo development	248	2483	843	11358	0.00283596	Hes5,Nes,Cdkn1a,Pbrm1,Ccn1,Ctr9,Arhgap35,Chd7,Zeb1,Smpd4,Myo6,Hs2st1,Traf6,Bcl2l11,Smarca4,Mmp14,Uspl1,Brd4,Npat,Plcg1,Thoc2,Hipk2,Epb41l5,Cdk11b,Dusp4,Wnt7b,Bap1,Map2k1,Smad1,Tgfb1i1,Pou2f1,Top2a,Sox9,Sall2,Cnot1,E2f7,Meg3,Sox6,Prkar1a,Bax,Tcf7l2,Sec24c,Tfap2c,Dync2h1,Hdac1,Setd2,Capn2,Tapt1,Kif20b,Opa1,Sp1,Hus1,Map3k7,Plxnb2,Fbxw8,Zzz3,Stk4,Sin3a,Xab2,Tcf3,Notch1,Mfn2,Fkrp,Senp2,Specc1l,Cc2d2a,…	GO:BP	shPgbd5 vs shCTRL	Up
GO:0006974	DNA damage response	188	2483	610	11358	0.00376877	Cdkn1a,Btg2,Pbrm1,Smarcc1,Kmt5b,Trp53bp1,Susd6,Zfp365,Rbbp5,Rfwd3,Bcl2l11,Ccar2,Smarca4,Smarca5,Hipk2,Rev1,Parg,Usp47,Sf3b3,Xpc,Fam111a,Vcp,Mcm2,Dna2,Supt20,Hdgfl2,Helq,Baz1b,Atrx,Polk,Bax,Casp2,Fancm,Smc5,Brd8,Setd2,Smarcd1,Dele1,Tti1,Smarcad1,Ttc5,Hus1,Wdhd1,Ddb1,Pik3r1,Atad5,Xab2,Topors,Kmt5c,Bbc3,Fbxw7,Taf5l,Rif1,Rbbp8,Rint1,Msh6,Nrde2,Bod1l,Mcm3,Pidd1,Wrn,Nsd2,Shprh,Casp9,Rnf168,Zfyve26,Cdip…	GO:BP	shPgbd5 vs shCTRL	Up
GO:0044238	primary metabolic process	1395	2483	5870	11358	0.0104735	Cwc22,Hes5,Kmt2e,Abhd4,Cdkn1a,Btg2,Spsb4,Pbrm1,Kdm7a,Ccn1,Ctr9,Slc25a44,Smarcc1,Crat,Setd5,Ebf1,Ldlrad3,Cwc25,Atg14,Nudcd3,Sh2b1,Snrnp200,Glg1,Pla2g7,Zfp518a,Ptpn5,Uggt2,Kmt5b,Trp53bp1,Zbtb20,Thrap3,Rlf,Srrm2,Psrc1,Chd7,Psmd1,Zfp365,Id4,Zeb1,Nelfb,Hk1,Cpe,Smpd4,Zfand2a,Tut1,Zfp280b,Gpc1,Foxp2,Rbm10,Plagl2,Nfe2l1,Klf10,Zfp292,Rnf145,Mapk7,Zc3h7a,Gnpat,Prpf6,Rfwd3,Zfp629,Ap3d1,Kdm5a,Ints6l,Csnk1d,Z…	GO:BP	shPgbd5 vs shCTRL	Up
GO:0044770	cell cycle phase transition	124	2483	375	11358	0.0118035	Cdc25a,Cdkn1a,Pbrm1,Smarcc1,Trp53bp1,Knl1,Id4,Ccnd2,Rfwd3,Cenpj,Phf8,Chfr,Ccar2,Smarca4,Brd4,Cenpf,Cdk5rap2,Tpr,Incenp,Usp47,Pcid2,Xpc,Dna2,Anapc1,Rdx,E2f7,Ctdp1,Smc5,Smarcd1,Tti1,Appl2,Chmp7,Hus1,Atad5,Sin3a,Ccnjl,Tcf3,Senp2,Mtbp,Rbbp8,Rint1,Ambra1,Smarcc2,Men1,Ctc1,Ints3,Pkia,Mbtps1,Ensa,Topbp1,Cdk2,Prox1,Sass6,Iqgap3,Ufl1,Prkdc,Psme3,Orc1,Mdm2,Ptpn11,Stk38,Dpf2,Zw10,Paxip1,Lats2,Mastl,Mad1l1,B…	GO:BP	shPgbd5 vs shCTRL	Up
GO:1901987	regulation of cell cycle phase transition	103	2483	301	11358	0.0202674	Cdc25a,Cdkn1a,Pbrm1,Smarcc1,Trp53bp1,Knl1,Ccnd2,Rfwd3,Cenpj,Chfr,Ccar2,Smarca4,Brd4,Cenpf,Cdk5rap2,Tpr,Incenp,Usp47,Pcid2,Xpc,Dna2,Rdx,E2f7,Smarcd1,Tti1,Appl2,Hus1,Atad5,Sin3a,Tcf3,Senp2,Mtbp,Rbbp8,Rint1,Ambra1,Smarcc2,Men1,Ctc1,Ints3,Pkia,Mbtps1,Topbp1,Cdk2,Prox1,Sass6,Ufl1,Prkdc,Psme3,Orc1,Mdm2,Ptpn11,Stk38,Dpf2,Zw10,Paxip1,Mad1l1,Brca2,Ccng1,Timeless,Ttk,Cul4b,App,Cdc14a,Lmnb1,Rrm1,Usp44,Nek1,…	GO:BP	shPgbd5 vs shCTRL	Up
GO:0051128	regulation of cellular component organization	439	2483	1651	11358	0.0234426	Nes,Pbrm1,Smarcc1,Setd5,Smap1,Kif5b,Sh2b1,Arhgap35,Rims2,Ptpn5,Nrcam,Washc2,Rlf,Psrc1,Knl1,Zfp365,Rbm10,Nfe2l1,Stk25,Wdr47,Smcr8,Cenpj,Phf8,Cdh4,Msn,Coro1c,Rabep1,Arhgap18,Ccar2,Smarca4,Mmp14,Smarca5,Mtmr3,Ncdn,Thoc2,Gpsm2,Ccdc88a,Cdk5rap2,Tpr,Nedd4,Incenp,Epb41l5,Cyp2j6,Cdk11b,Kif21a,Usp47,Erc1,Csmd3,Bap1,Slitrk1,Ephb1,Ncapg,Cep120,Lrrn3,S1pr1,Add3,Syp,Pcid2,Hdac6,Fzd9,Slc7a11,Vcp,Ppt1,Map2k1,Rn…	GO:BP	shPgbd5 vs shCTRL	Up
GO:0016043	cellular component organization	1027	2483	4219	11358	0.0276994	Tpm3-rs7,Hes5,Kmt2e,Nes,Ssx2ip,Pbrm1,Ccn1,Ctr9,Smarcc1,Setd5,Smap1,Kif5c,G3bp2,Atg14,Kif5b,Sh2b1,Snrnp200,Arhgap35,Rims2,Ptpn5,Nrcam,Washc2,Trp53bp1,Gdpd2,Rabl2,Rlf,Psrc1,Knl1,Chd7,Zfp365,Vps33a,Gpc1,Pcm1,Rbm10,Plagl2,Nfe2l1,Cdh10,Myo6,Stk25,Wdr47,Gnpat,Prpf6,Ap3d1,Kdm5a,Csnk1d,Arid4b,Smcr8,Cenpj,Phf8,Cdh4,Glyr1,Msn,Scaf11,Eif3a,Taf3,Coro1c,Map4,Trappc11,Rabep1,Ascc2,Bcl2l11,Arhgap18,Ccar2,Smarca…	GO:BP	shPgbd5 vs shCTRL	Up
GO:0048731	system development	661	2483	2606	11358	0.0316985	Hes5,Nes,Fst,Akna,Cdkn1a,Btg2,Pbrm1,Kdm7a,Ccn1,Setd5,Kif5c,Kif5b,Glg1,Arhgap35,Ptpn5,Nrcam,Kmt5b,Trp53bp1,Rabl2,Yipf6,Minar2,Chd7,Zfp365,Id4,Zeb1,Cpe,Gpc1,Foxp2,Pcm1,Rbm10,Ccnd2,Nfe2l1,Myo6,Stk25,Wdr47,Mapk7,Gnpat,Csnk1d,Arid4b,Phf8,Cdh4,Coro1c,Map4,Hs2st1,Traf6,Ash1l,Bcl2l11,Smarca4,Mmp14,Tacc2,Trip11,Ncdn,Thoc2,Aggf1,Ccdc88a,Hipk2,Cdk5rap2,Slc38a10,Nhlh2,Nedd4,Aplp2,Celf1,Epb41l5,Kif21a,Eif4g1,…	GO:BP	shPgbd5 vs shCTRL	Up
GO:0045935	pos. regulation of nucleob.-cont.compound metab. proc.	315	2483	1140	11358	0.036667	Hes5,Kmt2e,Btg2,Pbrm1,Kdm7a,Smarcc1,Ebf1,Kmt5b,Trp53bp1,Zbtb20,Thrap3,Psrc1,Chd7,Id4,Zeb1,Plagl2,Nfe2l1,Zfp292,Prpf6,Ap3d1,Arid4b,Phf8,Taf3,Tfcp2,Ebf2,Ash1l,Tef,Smarca4,Smarca5,Brd4,Rprd1b,Hipk2,Cdk5rap2,Klf12,Zkscan17,Nhlh2,Trp53inp2,Celf1,Parg,Mybbp1a,Sf3b3,S1pr1,Pcid2,Stat3,Xpc,Map2k1,Rnf6,Dna2,Safb,Smad1,Supt20,Dcp1a,Fbxw11,Zfp384,Hdgfl2,Pou2f1,Helq,Trip4,Baz1b,Kdm3a,Top2a,Sox9,Cnot1,E2f7,Atr…	GO:BP	shPgbd5 vs shCTRL	Up
GO:0032502	developmental process	960	2483	3925	11358	0.0368107	Hes5,Kmt2e,Nes,Fst,Akna,Cdkn1a,Btg2,Pbrm1,Kdm7a,Ccn1,Ctr9,Smarcc1,Setd5,Smap1,Kif5c,Kif5b,Glg1,Arhgap35,Ptpn5,Nrcam,Kmt5b,Trp53bp1,Gdpd2,Rabl2,Yipf6,Minar2,Chd7,Aff4,Zfp365,Id4,Zeb1,Nelfb,Cpe,Smpd4,Vps33a,Gpc1,Foxp2,Pcm1,Rbm10,Plagl2,Ccnd2,Nfe2l1,Klf10,Cdh10,Myo6,Stk25,Wdr47,Mapk7,Gnpat,Ap3d1,Zc3h13,Csnk1d,Arid4b,Phf8,Cdh4,Msn,Coro1c,Trim62,Map4,Hs2st1,Nbr1,Ebf2,Traf6,Ash1l,Bcl2l11,Smarca4,Mmp14,…	GO:BP	shPgbd5 vs shCTRL	Up
GO:0032501	multicellular organismal process	979	2483	4011	11358	0.0392885	Tpm3-rs7,Hes5,Kmt2e,Nes,Fst,Akna,Cdkn1a,Btg2,Pbrm1,Kdm7a,Ccn1,Ctr9,Slc25a44,Smarcc1,Setd5,Smap1,Rcan2,Kif5c,Kif5b,Glg1,Arhgap35,Rims2,Ptpn5,Nrcam,Kmt5b,Trp53bp1,Gdpd2,Zbtb20,Rabl2,Yipf6,Minar2,Chd7,Zfp365,Id4,Zeb1,Hk1,Cpe,Smpd4,Gpc1,Foxp2,Pcm1,Rbm10,Plagl2,Ccnd2,Nfe2l1,Klf10,Myo6,Stk25,Copa,Wdr47,Mapk7,Gnpat,Ap3d1,Zc3h13,Csnk1d,Arid4b,Phf8,Cdh4,Msn,Coro1c,Trim62,Map4,Hs2st1,Nbr1,Ebf2,Traf6,Ash1l,…	GO:BP	shPgbd5 vs shCTRL	Up
GO:0071840	cellular component organization or biogenesis	1062	2483	4386	11358	0.046506	Tpm3-rs7,Hes5,Kmt2e,Nes,Ssx2ip,Pbrm1,Ccn1,Ctr9,Smarcc1,Setd5,Smap1,Kif5c,G3bp2,Atg14,Kif5b,Sh2b1,Snrnp200,Arhgap35,Rims2,Ptpn5,Nrcam,Washc2,Trp53bp1,Gdpd2,Rabl2,Rlf,Psrc1,Knl1,Chd7,Zfp365,Vps33a,Gpc1,Pcm1,Rbm10,Plagl2,Nfe2l1,Cdh10,Myo6,Stk25,Wdr47,Gnpat,Prpf6,Ap3d1,Kdm5a,Csnk1d,Arid4b,Smcr8,Cenpj,Phf8,Cdh4,Glyr1,Msn,Scaf11,Eif3a,Taf3,Coro1c,Map4,Trappc11,Rabep1,Ascc2,Bcl2l11,Arhgap18,Ccar2,Smarca…	GO:BP	shPgbd5 vs shCTRL	Up
GO:0048523	negative regulation of cellular process	770	2483	3089	11358	0.047856	Hes5,Nes,Fst,Akna,Cdkn1a,Btg2,Pbrm1,Ccn1,Ctr9,Smarcc1,Setd5,Gprasp1,Atg14,Glg1,Arhgap35,Trp53bp1,Shisa2,Zbtb20,Thrap3,Rlf,Psrc1,Knl1,Chd7,Zfp365,Id4,Zeb1,Nelfb,Hk1,Gpc1,Foxp2,Pcm1,Rbm10,Ccnd2,Klf10,Wdr47,Mapk7,Zc3h7a,Rfwd3,Kdm5a,Arid4b,Smcr8,Phf8,Eif3a,Taf3,Sall1,Chfr,Trim62,Hyou1,Nbr1,Ash1l,Ccar2,Smarca4,Mmp14,Smarca5,Zhx1,Plcg1,Lmnb2,Klf11,Thoc2,Dnajc5,Hipk2,Cdk5rap2,Klf12,Tpr,Ncbp3,Pias3,Cltc,…	GO:BP	shPgbd5 vs shCTRL	Up
GO:0009888	tissue development	328	2483	1197	11358	0.049187	Hes5,Fst,Akna,Cdkn1a,Btg2,Pbrm1,Ccn1,Ctr9,Glg1,Arhgap35,Yipf6,Chd7,Id4,Zeb1,Gpc1,Foxp2,Rbm10,Ccnd2,Klf10,Myo6,Arid4b,Coro1c,Trim62,Hs2st1,Nbr1,Ebf2,Traf6,Ash1l,Smarca4,Mmp14,Trip11,Cenpf,Nedd4,Epb41l5,Dusp4,Wnt7b,Ephb1,Bloc1s6,S1pr1,Fzd9,Map2k1,Smad1,Tgfb1i1,Slc25a25,Sox9,Sall2,E2f7,Atrx,Meg3,Sox6,Prkar1a,Bax,Ubiad1,Ajuba,Tcf7l2,Ctdp1,Arid4a,Tfap2c,Atp7a,Hdac1,Gcnt2,Setd2,Rab10,Tapt1,Kif20b,Opa1,…	GO:BP	shPgbd5 vs shCTRL	Up
